# Interactomic affinity profiling by holdup assay: acetylation and distal residues impact the PDZome-binding specificity of PTEN phosphatase

**DOI:** 10.1101/2020.07.01.181487

**Authors:** Pau Jané, Gergő Gógl, Camille Kostmann, Goran Bich, Virginie Girault, Célia Caillet-Saguy, Pascal Eberling, Renaud Vincentelli, Nicolas Wolff, Gilles Travé, Yves Nominé

## Abstract

Protein domains often recognize short linear protein motifs composed of a core conserved consensus sequence surrounded by less critical, modulatory positions. Here we used an accurate experimental approach combining high-throughput holdup chromatographic assay and fluorescence polarization to measure quantitative binding affinity profiles of the PDZ domain-binding motif (PBM) of PTEN phosphatase towards the 266 known human PDZ domains. Inclusion of N-terminal flanking residues, acetylation or mutation of a lysine at a modulatory position significantly altered the PDZome-binding profile of the PTEN PBM. A specificity index is also introduced to quantify the specificity of a given PBM over the complete PDZome. Our results highlight the impact of modulatory residues and post-translational modifications on PBM interactomes and their specificity.
