## Supplementary material for "Interactomic affinity profiling by holdup assay: acetylation and distal residues impact the PDZome-binding specificity of PTEN phosphatase": Supp. File S1

### Sheet: Data_Points
						PTEN_11		PTEN_Ac		PTEN_KR		PTEN_13
					BI	Log(Kd)	BI	Log(Kd)	BI	Log(Kd)	BI	Log(Kd)
				Nb of HU tested	213		233		215		257
				Nb of Kd val		215		234		218		259
				Lower values	-0.183	3.51942	-0.205	3.60485	-0.2	3.65482	-0.161	3.82565
				Val for BI=0.2		3.9		3.93		4		4.17
				Nb PDZ	19	21	43	46	37	39	24	28
				Max	0.711	4.89743	0.901	5.57177	0.862	5.46214	0.811	5.89279
				LogKD for PDZ1/2		4.39872		4.75089		4.73107		5.0314
				1/2PDZ		9		12		9		4
				Promiscuity index		0.0418605		0.0512821		0.0412844		0.015444
				Specificity index		0.95814		0.948718		0.958716		0.984556
	Prot name	PDZ#		FILTERS
	MAST2	1		MAST2-1	0.711	4.89743	0.858	5.39083	0.767	5.17636		5.89279
	PDZD7	3		PDZD7-3	0.658	4.78771	0.901	5.57177	0.756	5.14918	0.811	5.49407
	SNX27	1		SNX27-1		4.86012	0.859	5.39447		5.07988	0.717	5.25353
	MAST1	1		MAST1-1	0.455	4.41403	0.497	4.57961	0.42	4.49209		5.11691
	MAGI1	3		MAGI1-3	0.519	4.5289	0.715	4.9991	0.605	4.83143	0.584	4.98107
	GRASP	1		GRASP-1	0.492	4.48052	0.757	5.09604	0.575	4.77525	0.544	4.90567
	MPDZ	10		MPDZ-10			0.391	4.38536			0.493	4.81094
	PTPN13	2		PTPN13-2	0.184	3.83115	0.044	3.60485	0.138	3.81613	0.482	4.79055
	RHPN1	1		RHPN1-1							0.479	4.78498
	LNX1	2		LNX1-2	0.105	3.54329	0.164	3.85578			0.44	4.71228
	MAGI3	2		MAGI3-2	0.094	3.51942	0.405	4.41166	0.445	4.5382	0.414	4.66316
	LNX1	4		LNX1-4							0.378	4.59371
	MAGI2	3		MAGI2-3	0.407	4.32637	0.625	4.81531	0.52	4.67455	0.342	4.52179
	PTPN13	4		PTPN13-4			0.707	4.98163			0.306	4.44637
	MAGI1	5		MAGI1-5	0.536	4.55946	0.647	4.85809	0.619	4.85812	0.274	4.37531
	TJP1	2		TJP1-2	-0.039	3.51942	0.019	3.60485	-0.006	3.65482	0.259	4.34034
	FRMPD2	2		FRMPD2-2	0.291	4.0969	0.574	4.7195	0.295	4.24469	0.254	4.32841
	RGS3	1		RGS3-1			-0.001	3.60485			0.249	4.31633
	INADL	8		INADL-8	0.388	4.29089	0.509	4.60126	0.532	4.69636	0.247	4.31146
	MAGI2	6		MAGI2-6	0.176	3.80719	0.469	4.52904	0.358	4.37403	0.236	4.28418
	HTRA1	1		HTRA1-1	0.405	4.32266	0.712	4.99251	0.368	4.39355	0.235	4.28166
	MPDZ	7		MPDZ-7	0.154	3.73661	0.624	4.81339	0.267	4.18243	0.23	4.26895
	MPDZ	13		MPDZ-13			0.351	4.30825	0.454	4.55467	0.225	4.25605
	SNTB1	1		SNTB1-1	0.156	3.74335	0.548	4.67189	0.503	4.64371	0.224	4.25345
	NHERF4	3		NHERF4-3	0.06	3.51942	-0.031	3.60485	-0.035	3.65482	0.208	4.21068
	SNTB2	1		SNTB2-1	0.023	3.51942			0.009	3.65482	0.202	4.19405
	GOPC	1		GOPC-1	0.26	4.02775	0.404	4.40979	0.45	4.54736	0.199	4.1856
	PDZD2	5		PDZD2-5	0.028	3.51942	-0.091	3.60485	-0.089	3.65482	0.195	4.17419
	APBA1	2		APBA1-2							0.184	4.1419
	TJP2	2		TJP2-2			-0.035	3.60485	-0.005	3.65482	0.182	4.13588
	SCRIB	1		SCRIB-1	0.062	3.51942			0.042	3.65482	0.173	4.10814
	LAP2	1		LAP2-1	0.305	4.12671	0.214	4.00132	0.205	4.02793	0.172	4.10499
	ARHGEF12	1		ARHGEF12-1	0.392	4.29841	0.535	4.64827	0.433	4.51615	0.169	4.09546
	DLG1	2		DLG1-2	0.09	3.51942	0.425	4.44877	0.253	4.14981	0.168	4.09225
	NHERF3	1		NHERF3-1	0.153	3.73322	0.45	4.49455	0.118	3.73675	0.161	4.06939
	LIMK2	1		LIMK2-1	0.05	3.51942	-0.087	3.60485	-0.042	3.65482	0.152	4.03882
	PARD3	1		PARD3-1	0.172	3.7949	0.035	3.60485	0.3	4.25545	0.146	4.01763
	DFNB31	1		DFNB31-1	0.108	3.55713	0.09	3.60485	0.118	3.73675	0.145	4.01403
	SNTA1	1		SNTA1-1	0.18	3.81928	0.41	4.42099	0.395	4.44525	0.142	4.00311
	SNTG1	1		SNTG1-1	0.078	3.51942	0.345	4.29637	0.076	3.65482	0.14	3.99573
	MPDZ	3		MPDZ-3	0.079	3.51942	0.002	3.60485	0.034	3.65482	0.139	3.992
	PDLIM3	1		PDLIM3-1	-0.059	3.51942	-0.026	3.60485	-0.065	3.65482	0.139	3.992
	LNX2	2		LNX2-2	-0.039	3.51942	0.68	4.92458	0.256	4.15689	0.136	3.9807
	PARD3B	3		PARD3B-3	-0.026	3.51942	-0.007	3.60485	-0.035	3.65482	0.134	3.97305
	NHERF1	2		NHERF1-2	0.094	3.51942	0.046	3.60485	0.063	3.65482	0.132	3.96531
	NHERF4	2		NHERF4-2	-0.071	3.51942	0.014	3.60485	-0.071	3.65482	0.132	3.96531
	MPDZ	9		NHERF2-2	0.476	4.45182	0.066	3.60485	0.523	4.68	0.117	3.9039
	ARHGEF11	1		ARHGEF11-1	0.026	3.51942	0.428	4.45429	0.18	3.95621	0.114	3.89083
	NHERF2	1		NHERF2-1	0.099	3.51942	0.078	3.60485	0.169	3.92225	0.11	3.87294
	PDZD2	4		PDZD2-4	-0.02	3.51942	-0.166	3.60485	-0.092	3.65482	0.107	3.85916
	GORASP2	1		GORASP2-1	0.403	4.31895	0.418	4.43584	0.586	4.79571	0.092	3.82565
	MAGI2	2		MAGI2-2	0.18	3.81928	0.325	4.25607	0.443	4.53454	0.082	3.82565
	GRID2IP	2		GRID2IP-2		4.06028		4.28727		4.43581	-0.012	3.82565
	SNTG2	1		SNTG2-1	0.056	3.51942	-0.077	3.60485	0.383	4.42244	0.015	3.82565
	DLG2	2		DLG2-2	0.168	3.78238	0.329	4.26422	0.312	4.28087	0.054	3.82565
	DLG4	2		DLG4-2	0.124	3.62582			0.284	4.22066	-0.004	3.82565
	DLG3	2		DLG3-2	0.13	3.64964	0.445	4.48543	0.277	4.20509	0.089	3.82565
	DFNB31	2		PARD6B-1	0.382	4.27957	-0.044	3.60485	0.265	4.17783	-0.053	3.82565
	TJP1	1		TJP1-1	0.119	3.60522	0.198	3.95779	0.236	4.1086	0.031	3.82565
	DLG4	1		DLG4-1	0.103	3.53386	0.15	3.80892	0.229	4.09105	0.077	3.82565
	MAST3	1		MAST3-1	0.122	3.61766	0.242	4.07227	0.228	4.08852	-0.161	3.82565
	DLG1	1		DLG1-1	0.109	3.56168	0.168	3.86858	0.215	4.05483	0.011	3.82565
	DLG2	1		DLG2-1	0.034	3.51942	0.211	3.99334	0.191	3.98862	0.035	3.82565
	NHERF3	3		NHERF3-3	0.131	3.65352	0.021	3.60485	0.185	3.97112	0.068	3.82565
	INADL	7		INADL-7	0.136	3.67255	0.306	4.21662	0.176	3.94405	0.07	3.82565
	MAGI3	5		MAGI3-5	0.097	3.51942	0.21	3.99066	0.165	3.90948	0.064	3.82565
	SCRIB	2		SCRIB-2	-0.183	3.51942	0.163	3.85254	0.147	3.84876	-0.031	3.82565
	LRRC7	1		LRRC7-1	0.078	3.51942	-0.028	3.60485	0.14	3.82353	0.042	3.82565
	MPDZ	8		MPDZ-8	0.119	3.60522	0.172	3.88114	0.128	3.77774	0.039	3.82565
	GORASP1	1		GORASP1-1	0.037	3.51942	0.151	3.81238	0.122	3.75349	0.076	3.82565
	PTPN3	1		PTPN3-1	0.075	3.51942	0.05	3.60485	0.12	3.74518	0.015	3.82565
	TJP3	3		TJP3-3			0.028	3.60485	0.12	3.74518	-0.008	3.82565
	MAGI2	4		MAGI2-4	0.06	3.51942	0.1	3.60485	0.116	3.7282	-0.036	3.82565
	TJP3	2		TJP3-2	0.017	3.51942	-0.118	3.60485	0.112	3.71072	-0.088	3.82565
	MPDZ	2		MPDZ-2	-0.043	3.51942	0.353	4.31218	0.021	3.65482	0.095	3.82565
	INADL	6		INADL-6	0.077	3.51942	0.316	4.23753	0.066	3.65482	0.044	3.82565
	DFNB31	3		DFNB31-3	0.089	3.51942	0.275	4.14924	-0.014	3.65482	0.061	3.82565
	MAGI3	6		MAGI3-6	0.071	3.51942	0.251	4.09389	0.067	3.65482	0.044	3.82565
	TX1B3	1		TX1B3-1	-0.022	3.51942	0.18	3.90561	-0.019	3.65482	-0.012	3.82565
	MAGI2	5		MAGI2-5	0.214	3.91459	0.148	3.80194	-0.074	3.65482	0.046	3.82565
	MPDZ	11		MPDZ-11	0.021	3.51942	0.145	3.79133	0.02	3.65482	0.012	3.82565
	TJP2	1		TJP2-1			0.123	3.70745	0.086	3.65482	-0.017	3.82565
	NOS1	1		NOS1-1	0.016	3.51942	0.106	3.63344	0.039	3.65482	0.002	3.82565
	NHERF3	2		NHERF3-2	0.063	3.51942	0.105	3.62877	0.002	3.65482	0.06	3.82565
	PARD3	3		PARD3-3	-0.078	3.51942	0.104	3.62407	0.044	3.65482	0.051	3.82565
	MAGI1	2		MAGI1-2	0.077	3.51942	0.101	3.60972		3.65482	-0.017	3.82565
	PTPN13	1		PTPN13-1	0.143	3.69824	-0.024	3.60485	-0.017	3.65482	0.009	3.82565
	PDZD2	6		PDZD2-6	0.115	3.58819	-0.026	3.60485	0.089	3.65482	-0.066	3.82565
	PPP1R9B	1		PPP1R9B-1	0.109	3.56168	-0.044	3.60485	0.038	3.65482	-0.064	3.82565
	GIPC2	1		GIPC2-1	0.108	3.55713	-0.075	3.60485	0.079	3.65482	-0.087	3.82565
	LNX2	1		LNX2-1	0.094	3.51942	0	3.60485	0.072	3.65482	-0.046	3.82565
	SYNJ2BP	1		SYNJ2BP-1	0.089	3.51942	0.023	3.60485	-0.026	3.65482	-0.022	3.82565
	APBA3	2		APBA3-2	0.086	3.51942	0.024	3.60485	0.086	3.65482	0.046	3.82565
	MPDZ	5		MPDZ-5	0.085	3.51942	-0.014	3.60485	0.058	3.65482	-0.002	3.82565
	HTRA2	1		HTRA2-1	0.07	3.51942	-0.074	3.60485	-0.042	3.65482	-0.097	3.82565
	PDLIM5	1		PDLIM5-1	0.07	3.51942	-0.022	3.60485	0.086	3.65482	-0.025	3.82565
	GRIP1	6		GRIP1-6	0.065	3.51942	-0.056	3.60485	0.038	3.65482	0.004	3.82565
	TJP2	3		TJP2-3	0.064	3.51942	-0.023	3.60485	-0.025	3.65482	-0.095	3.82565
	HTRA4	1		HTRA4-1	0.062	3.51942	-0.059	3.60485	0.004	3.65482	0.011	3.82565
	SCRIB	4		SCRIB-4	0.061	3.51942	0.058	3.60485	0.039	3.65482	-0.007	3.82565
	SCRIB	3		SCRIB-3	0.058	3.51942	-0.053	3.60485	0.022	3.65482	-0.068	3.82565
	GRIP2	5		GRIP2-5	0.055	3.51942	0.067	3.60485	0.006	3.65482	-0.06	3.82565
	GRIP2	3		GRIP2-3	0.054	3.51942	0.055	3.60485	0.027	3.65482	0.027	3.82565
	HTRA3	1		HTRA3-1	0.05	3.51942	0.011	3.60485	0.065	3.65482	-0.059	3.82565
	PARD3B	2		PARD3B-2	0.045	3.51942	-0.04	3.60485	-0.019	3.65482	0.088	3.82565
	DLG1	3		DLG1-3	0.044	3.51942	-0.088	3.60485	0.077	3.65482	-0.033	3.82565
	GIPC1	1		GIPC1-1	0.042	3.51942	0.035	3.60485	0.02	3.65482	-0.02	3.82565
	MPP4	1		MPP4-1	0.041	3.51942	-0.043	3.60485	0.067	3.65482	0	3.82565
	MPDZ	1		MPDZ-1	0.039	3.51942	0.074	3.60485	-0.039	3.65482	0.011	3.82565
	MPP3	1		MPP3-1	0.035	3.51942	-0.063	3.60485	-0.023	3.65482	-0.03	3.82565
	DLG5	3		DLG5-3	0.034	3.51942	-0.047	3.60485	-0.084	3.65482	0.002	3.82565
	MPP7	1		MPP7-1	0.034	3.51942	-0.045	3.60485	-0.023	3.65482	-0.02	3.82565
	TIAM2	1		TIAM2-1	0.033	3.51942	-0.008	3.60485	0.037	3.65482	0.025	3.82565
	PDLIM7	1		PDLIM7-1	0.032	3.51942	-0.025	3.60485	-0.042	3.65482	0.039	3.82565
	GRIP1	4		GRIP1-4	0.028	3.51942	0.038	3.60485	-0.042	3.65482	-0.039	3.82565
	INADL	1		INADL-1	0.022	3.51942	0.004	3.60485	0.058	3.65482	0.086	3.82565
	SHROOM2	1		SHROOM2-1	0.022	3.51942	-0.072	3.60485	0.058	3.65482	-0.059	3.82565
	GRIP1	5		GRIP1-5	0.021	3.51942	-0.054	3.60485	0.003	3.65482	-0.033	3.82565
	PDZD4	1		PDZD4-1	0.019	3.51942	0.085	3.60485	0.031	3.65482	0.025	3.82565
	SIPA1L2	1		SIPA1L2-1	0.019	3.51942	-0.001	3.60485	0.064	3.65482	-0.04	3.82565
	FRMPD1	1		FRMPD1-1	0.017	3.51942	-0.03	3.60485	-0.047	3.65482	0.081	3.82565
	PTPN4	1		PTPN4-1	0.017	3.51942	0.02	3.60485	-0.038	3.65482	0.026	3.82565
	INADL	9		INADL-9	0.014	3.51942	0.072	3.60485	0.068	3.65482	-0.062	3.82565
	MAGIX	1		MAGIX-1	0.014	3.51942	-0.034	3.60485	0.018	3.65482	0.049	3.82565
	DVL3	1		DVL3-1	0.012	3.51942	-0.002	3.60485	0.037	3.65482	-0.003	3.82565
	GRIP1	2		GRIP1-2	0.006	3.51942	-0.02	3.60485	-0.06	3.65482	0.009	3.82565
	PDZRN4	2		PDZRN4-2	0.005	3.51942	0.099	3.60485	-0.071	3.65482	-0.019	3.82565
	IL16	3		IL16-3	0.004	3.51942	-0.166	3.60485	-0.005	3.65482	-0.001	3.82565
	DLG5	2		DLG5-2	0.001	3.51942	0.018	3.60485	-0.028	3.65482	-0.092	3.82565
	MAGI1	1		MAGI1-1	0.001	3.51942	0.034	3.60485	-0.057	3.65482	-0.027	3.82565
	DLG3	1		DLG3-1	0	3.51942	0.013	3.60485	0.066	3.65482	-0.03	3.82565
	PDZRN4	1		PDZRN4-1	0	3.51942	-0.064	3.60485	0.048	3.65482	-0.022	3.82565
	INADL	3		INADL-3	-0.001	3.51942	-0.021	3.60485	-0.042	3.65482	0.031	3.82565
	PDLIM2	1		PDLIM2-1	-0.001	3.51942	-0.102	3.60485	0.034	3.65482	-0.078	3.82565
	SDCBP	1		SDCBP-1	-0.001	3.51942	-0.057	3.60485	-0.006	3.65482	0.009	3.82565
	SHROOM4	1		SHROOM4-1	-0.001	3.51942	-0.073	3.60485	-0.148	3.65482	-0.086	3.82565
	GRIP2	1		GRIP2-1	-0.003	3.51942	-0.038	3.60485	-0.04	3.65482	-0.085	3.82565
	FRMPD4	1		FRMPD4-1	-0.004	3.51942	-0.076	3.60485	-0.051	3.65482	-0.07	3.82565
	PDZD2	1		PDZD2-1	-0.006	3.51942	-0.095	3.60485	-0.056	3.65482	-0.006	3.82565
	DVL1	1		DVL1-1	-0.007	3.51942	-0.016	3.60485	-0.056	3.65482	-0.013	3.82565
	APBA2	2		APBA2-2	-0.01	3.51942	-0.03	3.60485	-0.002	3.65482	0.041	3.82565
	NHERF4	4		NHERF4-4	-0.01	3.51942	-0.03	3.60485	0.01	3.65482	-0.036	3.82565
	PSMD9	1		PSMD9-1	-0.01	3.51942	-0.007	3.60485	-0.039	3.65482	0.022	3.82565
	DLG3	3		DLG3-3	-0.011	3.51942	-0.04	3.60485	0.067	3.65482	-0.054	3.82565
	GRID2IP	1		GRID2IP-1	-0.012	3.51942	-0.067	3.60485	-0.033	3.65482	0.044	3.82565
	PDZD11	1		PDZD11-1	-0.013	3.51942	-0.017	3.60485	-0.048	3.65482	-0.022	3.82565
	GRIP1	3		GRIP1-3	-0.015	3.51942	0.02	3.60485	-0.034	3.65482	-0.002	3.82565
	CARD11	1		CARD11-1	-0.016	3.51942	-0.116	3.60485	-0.097	3.65482	-0.006	3.82565
	IL16	1		IL16-1	-0.017	3.51942	0.039	3.60485	0.06	3.65482	0.018	3.82565
PARD6B-1	LIN7A	1		LIN7A-1	-0.017	3.51942	-0.07	3.60485	-0.026	3.65482	-0.019	3.82565
	DLG4	3		DLG4-3	-0.018	3.51942	-0.024	3.60485	0.043	3.65482	-0.097	3.82565
	PDLIM4	1		PDLIM4-1	-0.02	3.51942	-0.03	3.60485	-0.087	3.65482	0.003	3.82565
	PREX2	2		PREX2-2	-0.021	3.51942	0.096	3.60485	-0.004	3.65482	-0.046	3.82565
	STXB4	1		STXB4-1	-0.026	3.51942	-0.072	3.60485	-0.075	3.65482	0.012	3.82565
	LDB3	1		LDB3-1	-0.027	3.51942	-0.04	3.60485	-0.05	3.65482	-0.021	3.82565
	IL16	4		IL16-4	-0.028	3.51942	0.014	3.60485	0.002	3.65482	0.014	3.82565
	MPDZ	6		MPDZ-6	-0.029	3.51942	-0.058	3.60485	0.033	3.65482	-0.029	3.82565
	APBA3	1		APBA3-1	-0.03	3.51942	-0.113	3.60485	-0.056	3.65482	0.015	3.82565
	PARD6B	1		DFNB31-2	-0.03	3.51942	-0.091	3.60485	-0.046	3.65482	0.036	3.82565
	GRIP1	7		GRIP1-7	-0.03	3.51942	-0.071	3.60485	-0.06	3.65482	0.015	3.82565
	PARD3B	1		PARD3B-1	-0.032	3.51942	-0.205	3.60485	-0.02	3.65482	-0.096	3.82565
	PDZD7	1		PDZD7-1	-0.032	3.51942	-0.051	3.60485	-0.024	3.65482	-0.034	3.82565
	MPP1	1		MPP1-1	-0.033	3.51942	-0.054	3.60485	-0.046	3.65482	-0.074	3.82565
	MPDZ	4		MPDZ-4	-0.037	3.51942	0.029	3.60485	-0.021	3.65482	0.035	3.82565
	MAGI1	6		MAGI1-6	-0.04	3.51942	0.096	3.60485	0.051	3.65482	0.072	3.82565
	MAGI2	1		MAGI2-1	-0.04	3.51942	0.014	3.60485	-0.074	3.65482	-0.114	3.82565
	NHERF4	1		NHERF4-1	-0.04	3.51942	-0.007	3.60485	0.041	3.65482	0.09	3.82565
	PDZD8	1		PDZD8-1	-0.04	3.51942	-0.202	3.60485	0.006	3.65482	0.038	3.82565
	LIN7C	1		LIN7C-1	-0.041	3.51942	0.012	3.60485	-0.071	3.65482	-0.105	3.82565
	PTPN13	5		PTPN13-5	-0.041	3.51942	-0.046	3.60485	0.096	3.65482	0.022	3.82565
	DLG5	1		DLG5-1	-0.042	3.51942	-0.005	3.60485	-0.041	3.65482	-0.048	3.82565
	FRMPD2	1		FRMPD2-1	-0.044	3.51942	-0.083	3.60485	-0.015	3.65482	-0.07	3.82565
	INADL	5		INADL-5	-0.044	3.51942	-0.076	3.60485	-0.046	3.65482	-0.039	3.82565
	RAPGEF2	1		RAPGEF2-1	-0.045	3.51942	-0.076	3.60485	-0.11	3.65482	-0.023	3.82565
	SYNP2	1		SYNP2-1	-0.045	3.51942	0.005	3.60485	-0.044	3.65482	-0.11	3.82565
	FRMPD2	3		FRMPD2-3	-0.046	3.51942	-0.064	3.60485	-0.067	3.65482	-0.027	3.82565
	LIN7B	1		LIN7B-1	-0.046	3.51942	-0.004	3.60485	-0.078	3.65482	-0.079	3.82565
	CASK	1		CASK-1	-0.049	3.51942	-0.102	3.60485	-0.079	3.65482	-0.07	3.82565
	INADL	4		INADL-4	-0.049	3.51942	-0.106	3.60485	-0.04	3.65482	-0.084	3.82565
	SYNPO2L	1		SYNPO2L-1	-0.053	3.51942	0.063	3.60485	-0.021	3.65482	-0.016	3.82565
	MPP6	1		MPP6-1	-0.062	3.51942	-0.03	3.60485	-0.058	3.65482	-0.068	3.82565
	LIMK1	1		LIMK1-1	-0.066	3.51942	-0.047	3.60485	-0.08	3.65482	-0.103	3.82565
	GRIP2	7		GRIP2-7	-0.067	3.51942	-0.07	3.60485	-0.066	3.65482	-0.039	3.82565
	DLG5	4		DLG5-4	-0.07	3.51942	-0.1	3.60485	-0.107	3.65482	-0.028	3.82565
	ARHGAP21	1		ARHGAP21-1	-0.072	3.51942	0.012	3.60485	0.074	3.65482	0.028	3.82565
	PDZD2	3		PDZD2-3	-0.072	3.51942	0.017	3.60485	-0.096	3.65482	-0.045	3.82565
	FRMPD3	1		FRMPD3-1	-0.078	3.51942	-0.12	3.60485	-0.082	3.65482	-0.096	3.82565
	RHPN2	1		RHPN2-1	-0.079	3.51942	-0.044	3.60485	-0.087	3.65482	0.033	3.82565
	MAST4	1		MAST4-1	-0.08	3.51942	-0.003	3.60485	-0.027	3.65482	0.058	3.82565
	PARD6G	1		PARD6G-1	-0.088	3.51942	-0.034	3.60485	-0.023	3.65482	-0.065	3.82565
	INTU	1		INTU-1	-0.089	3.51942	0.042	3.60485	-0.043	3.65482	-0.039	3.82565
	MPP5	1		MPP5-1	-0.091	3.51942	-0.048	3.60485	-0.045	3.65482	0.002	3.82565
	MAGI3	4		MAGI3-4	-0.092	3.51942	-0.101	3.60485	-0.011	3.65482	-0.112	3.82565
	MAGI3	3		MAGI3-3	-0.099	3.51942	-0.079	3.60485	-0.043	3.65482	-0.03	3.82565
	PRX	1		PRX-1	-0.1	3.51942	-0.021	3.60485	0.025	3.65482	-0.006	3.82565
	USH1C	1		USH1C-1	-0.104	3.51942	-0.024	3.60485	-0.098	3.65482	0.022	3.82565
	ARHGAP23	1		ARHGAP23-1	-0.109	3.51942	-0.108	3.60485	-0.018	3.65482	-0.062	3.82565
	LNX2	4		LNX2-4	-0.124	3.51942	0.013	3.60485	-0.045	3.65482	0.093	3.82565
	IL16	2		IL16-2	-0.132	3.51942	-0.157	3.60485	-0.114	3.65482	-0.025	3.82565
	PDLIM1	1		PDLIM1-1			-0.087	3.60485	-0.2	3.65482	-0.067	3.82565
	PPP1R9A	1		PPP1R9A-1			0.066	3.60485	0.012	3.65482	-0.068	3.82565
	RIMS1	1		RIMS1-1			-0.02	3.60485	0.013	3.65482	-0.009	3.82565
	SDCBP	2		SDCBP-2			-0.05	3.60485	-0.067	3.65482	-0.032	3.82565
	SHROOM3	1		SHROOM3-1			-0.048	3.60485	0.042	3.65482	-0.047	3.82565
	SIPA1L3	1		SIPA1L3-1			-0.046	3.60485	-0.006	3.65482	-0.026	3.82565
	TJP1	3		TJP1-3			-0.024	3.60485	0.099	3.65482	-0.042	3.82565
NHERF2-2	USH1C	2		USH1C-2			-0.011	3.60485	-0.039	3.65482	0.038	3.82565
	PDZD7	2		PDZD7-2	0.087	3.51942			-0.039	3.65482	-0.061	3.82565
	CNKSR3	1		CNKSR3-1	0.028	3.51942			-0.031	3.65482	0.002	3.82565
	INADL	10		INADL-10	0.022	3.51942			0.019	3.65482	-0.05	3.82565
	INADL	2		INADL-2	0.007	3.51942			0.064	3.65482	0.043	3.82565
	DVL2	1		DVL2-1	-0.008	3.51942			-0.027	3.65482	-0.026	3.82565
	MAGI3	1		MAGI3-1	-0.011	3.51942			-0.004	3.65482	-0.006	3.82565
	GRIP2	4		GRIP2-4	-0.019	3.51942			-0.019	3.65482	-0.022	3.82565
	GRIP1	1		GRIP1-1	-0.021	3.51942			-0.163	3.65482	-0.079	3.82565
	MLLT4	1		MLLT4-1	-0.038	3.51942			0.021	3.65482	0.007	3.82565
	MPP2	1		MPP2-1	-0.076	3.51942			-0.03	3.65482	-0.014	3.82565
	CARD14	1		CARD14-1	-0.077	3.51942			-0.077	3.65482	-0.001	3.82565
	LNX2	3		LNX2-3	-0.164	3.51942			0.021	3.65482	-0.083	3.82565
	USH1C	3		USH1C-3					-0.061	3.65482	0.076	3.82565
	RADIL	1		RADIL-1			0.522	4.62474			0.092	3.82565
	PDZD2	2		PDZD2-2			0.195	3.94935			0.054	3.82565
	CNKSR1	1		CNKSR1-1			0.116	3.6781			-0.076	3.82565
	PREX1	1		PREX1-1	0.099	3.51942	-0.014	3.60485			-0.02	3.82565
	TIAM1	1		TIAM1-1	0.032	3.51942	-0.072	3.60485			-0.052	3.82565
	TJP3	1		TJP3-1	0.015	3.51942	-0.023	3.60485			0.004	3.82565
	NHERF3	4		NHERF3-4	-0.013	3.51942	-0.017	3.60485			-0.008	3.82565
	LNX1	3		LNX1-3	-0.02	3.51942	0.072	3.60485			0.016	3.82565
	NHERF2	2		MPDZ-9	-0.075	3.51942	0.016	3.60485			-0.021	3.82565
	PSCDBP	1		PSCDBP-1	-0.154	3.51942	-0.005	3.60485			0.094	3.82565
	APBA1	1		APBA1-1			-0.002	3.60485			-0.05	3.82565
	APBA2	1		APBA2-1			-0.029	3.60485			0.029	3.82565
	DEPTOR	1		DEPTOR-1			-0.046	3.60485			-0.005	3.82565
	GRIP2	6		GRIP2-6			-0.084	3.60485			-0.013	3.82565
	MPDZ	12		MPDZ-12			0.019	3.60485			0.024	3.82565
	PARD3	2		PARD3-2			0.074	3.60485			-0.023	3.82565
	PARD6A	1		PARD6A-1			0.007	3.60485			-0.115	3.82565
	PCLO	1		PCLO-1			-0.088	3.60485			-0.006	3.82565
	PDZD9	1		PDZD9-1			-0.019	3.60485			0.075	3.82565
	PDZRN3	1		PDZRN3-1			-0.019	3.60485			0.024	3.82565
	PDZRN3	2		PDZRN3-2			0.016	3.60485			0.032	3.82565
	PICK1	1		PICK1-1			0.052	3.60485			0.089	3.82565
	PTPN13	3		PTPN13-3			-0.028	3.60485			-0.036	3.82565
	RAPGEF6	1		RAPGEF6-1			0.035	3.60485			-0.02	3.82565
	RGS12	1		RGS12-1			0.033	3.60485			0.04	3.82565
	RIMS2	1		RIMS2-1			-0.022	3.60485			-0.031	3.82565
	SDCBP2	2		SDCBP2-2			-0.013	3.60485			-0.007	3.82565
	AHNAK1	1		AHNAK1-1							-0.053	3.82565
	CNKSR2	1		CNKSR2-1							-0.021	3.82565
	DLG2	3		DLG2-3							0.083	3.82565
	GIPC3	1		GIPC3-1							0.032	3.82565
	GRIP2	2		GRIP2-2							-0.021	3.82565
	LNX1	1		LNX1-1							0.021	3.82565
	MAGI1	4		MAGI1-4							0.094	3.82565
	PREX1	2		PREX1-2							0.087	3.82565
	PREX2	1		PREX2-1							0.032	3.82565
	SDCBP2	1		SDCBP2-1							0.022	3.82565
	SIPA1	1		SIPA1-1							-0.045	3.82565
	SIPA1L1	1		SIPA1L1-1							0.023	3.82565
	NHERF1	1		NHERF1-1	0.494	4.4841	0.652	4.86797	0.862	5.46214
	SHANK3	1		SHANK3-1	0.106	3.54794	0.235	4.05508	0.554	4.73654
	SHANK1	1		SHANK1-1	0.251	4.00673	0.152	3.81582	0.547	4.72373
	PARD3	1		PARD3-1	0.048	3.51942	-0.073	3.60485	-0.046	3.65482
	AHNAK2	1		AHNAK2-1	-0.026	3.51942	0.034	3.60485	-0.009	3.65482
	SHANK2	1		SHANK2-1	0.071	3.51942	0.209	3.98798
	LMO7	1		LMO7-1	-0.045	3.51942
